# Fine-Tuning GBS Data with Comparison of Reference and Mock Genome Approaches for Advancing Genomic Selection in Less Studied Farmed Species

**DOI:** 10.1101/2023.10.03.560633

**Authors:** Daniel Fischer, Miika Tapio, Oliver Bitz, Terhi Iso-Touru, Antti Kause, Ilma Tapio

**Author notes:** Corresponding author: Daniel Fischer.

## Abstract

**Background:** Diversifying animal cultivation demands efficient genotyping for enabling genomic selection, but non-model species lack efficient genotyping solutions. The aim of this study was to optimize a genotyping-by-sequencing (GBS) double-digest RAD-sequencing (ddRAD) pipeline. Bovine data was used to automate the bioinformatic analysis. The application of the optimization was demonstrated on non-model European whitefish data.

**Results:** DdRAD data generation was designed for a reliable estimation of relatedness and is scalable to up to 384 samples. The GBS sequencing yielded approximately one million reads for each of the around 100 assessed samples. Optimizing various strategies to create a de-novo reference genome for variant calling (mock reference) showed that using three samples outperformed other building strategies with single or very large number of samples. Adjustments to most pipeline tuning parameters had limited impact on high-quality data, except for the identity criterion for merging mock reference genome clusters. For each species, over 15k GBS variants based on the mock reference were obtained and showed comparable results with the ones called using an existing reference genome. Repeatability analysis showed high concordance over replicates, particularly in bovine while in European whitefish data repeatability did not exceed earlier observations.

**Conclusions:** The proposed cost-effective ddRAD strategy, coupled with an efficient bioinformatics workflow, enables broad adoption of ddRAD GBS across diverse farmed species. While beneficial, a reference genome is not obligatory. The integration of Snakemake streamlines the pipeline usage on computer clusters and supports customization. This user-friendly solution facilitates genotyping for both model and non-model species.
