## Supplemental Tables for "Fine-Tuning GBS Data with Comparison of Reference and Mock Genome Approaches for Advancing Genomic Selection in Less Studied Farmed Species"

### Sheet: Table S1 - Trimmed reads
	Sample	Total sequences
1	0131_Lehtomaen_Jugurtti_250_SphI_R1_001	1355936
2	0131_Lehtomaen_Jugurtti_251_SphI_R1_001	1702124
3	0131_Lehtomaen_Jugurtti_500_SphI_R1_001	1392587
4	0297_Kuuselan_Napsutar_250_SphI_R1_001	1494220
5	0297_Kuuselan_Napsutar_251_SphI_R1_001	478662
6	0297_Kuuselan_Napsutar_500_SphI_R1_001	948526
7	1165_Asmo_Junkkari_250_SphI_R1_001	1399635
8	1165_Asmo_Junkkari_251_SphI_R1_001	1121696
9	1165_Asmo_Junkkari_500_SphI_R1_001	1298938
10	1236_Asmo_Luvattu_250_SphI_R1_001	871760
11	1236_Asmo_Luvattu_251_SphI_R1_001	914043
12	1236_Asmo_Luvattu_500_SphI_R1_001	1161457
13	1258_Asmo_Lojal_250_SphI_R1_001	944724
14	1258_Asmo_Lojal_251_SphI_R1_001	1205943
15	1258_Asmo_Lojal_500_SphI_R1_001	1271460
16	1275_Asmo_Lumihiutale_250_SphI_R1_001	686753
17	1275_Asmo_Lumihiutale_251_SphI_R1_001	911459
18	1275_Asmo_Lumihiutale_500_SphI_R1_001	1274453
19	1298_Asmo_Milli_250_SphI_R1_001	1441351
20	1298_Asmo_Milli_251_SphI_R1_001	1199367
21	1298_Asmo_Milli_500_SphI_R1_001	1006436
22	1300_Asmo_Mehu_250_SphI_R1_001	936164
23	1300_Asmo_Mehu_251_SphI_R1_001	2402597
24	1300_Asmo_Mehu_500_SphI_R1_001	1213034
25	1311_Asmo_Malina_250_SphI_R1_001	826703
26	1311_Asmo_Malina_251_SphI_R1_001	941636
27	1311_Asmo_Malina_500_SphI_R1_001	1228232
28	1353_Asmo_Neuvokas_250_SphI_R1_001	1416067
29	1353_Asmo_Neuvokas_251_SphI_R1_001	1256342
30	1353_Asmo_Neuvokas_500_SphI_R1_001	1097335
31	1374_Viking_Namaste_250_SphI_R1_001	1779620
32	1374_Viking_Namaste_251_SphI_R1_001	1165796
33	1374_Viking_Namaste_500_SphI_R1_001	1111495
34	3429_ASMOina_a_250_SphI_R1_001	1450391
35	3429_ASMOina_a_251_SphI_R1_001	1165404
36	3429_ASMOina_a_500_SphI_R1_001	1036769

### Sheet: Table S2 - Concordance
samples concordance hetToHom HomToHet OnlyGBSmissing OnlyWGSmissing
1 Jugurtti 0.9631100 0.0023711056 0.012020954 0.02150538 0.0002757100
2 Napsutar 0.9675765 0.0021505376 0.010090984 0.01918941 0.0002205680
3 Junkkari 0.9715467 0.0013785498 0.009153570 0.01698373 0.0001102840
4 Luvattu 0.8930245 0.0011579818 0.016873449 0.08795148 0.0001654260
5 Lojal 0.9024538 0.0013234078 0.017259443 0.07797077 0.0001102840
6 Lumihiutale 0.8261924 0.0013785498 0.022994210 0.14844224 0.0002205680
7 Milli 0.9665288 0.0015991177 0.010146126 0.02051282 0.0002757100
8 Mehu 0.9150262 0.0006617039 0.014447202 0.06854149 0.0002205680
9 Malina 0.8855252 0.0013785498 0.018582851 0.09346567 0.0001654260
10 Neuvokas 0.9662531 0.0017094017 0.010587262 0.02018197 0.0003308519
11 Namaste 0.9752412 0.0017094017 0.008216157 0.01345465 0.0001102840
12 Etina 0.9661980 0.0014888337 0.010421836 0.02045768 0.0002757100

### Sheet: _56F9DC9755BA473782653E2940F9
pN8UfPzAJUefBHakQ96wlf8e3LnYWA9JmbJdcBS42XlUQVA1U0M1QUVSNUVKS1RUSkpUUVlQU0k4TSQlQCN0PWcu
Form1
{a8d6ead8-9b52-43ae-8ad9-2813334f8e54}

### Sheet: Table S3 - Oligonucleotide
	Adapter sequences for the restriction enzyme specific ligation sites
EcoRI-P1.1	GTCGGCAGCGTCAGATGTGTATAAGAGACAGC
EcoRI-P1.2	/5Phos/AATTGCTGTCTCTTATACACATCTGACGCTGCCGACGA
SphI-P2.2	/5Phos/CTGTCTCTTATACGAGAACAA
SphI-P2.1	GTCTCGTGGGCTCGGAGATGTGTATAAGAGACAGCATG
